# Iron-dependent reprogramming of damage-associated peptide receptor signaling coordinates immunity and phosphate stress adaptation

**DOI:** 10.64898/2026.03.09.710003

**Authors:** Natsuki Tsuchida, Tae-Hong Lee, Maxmilyand Leiwakabessy, Kota Yamashita, Kei Hiruma, Kentaro Okada, Taishi Hirase, Shigetaka Yasuda, Yuniar Devi Utami, Salvatore Cosentino, Hirotaka Ariga, Miki Fujita, Min Fey Chek, Taishi Umezawa, Yusuke Saijo

**Affiliations:** Graduate School of Science and Technology, Nara Institute of Science and Technology, 630-0192, Ikoma, Japan; Graduate School of Bio-Applications and Systems Engineering, Tokyo University of Agriculture and Technology, 184-8588, Tokyo, Japan; Informatics Platform, Center for Cancer Immunotherapy and Immunobiology, Kyoto University Graduate School of Medicine, 606-8501, Kyoto, Japan; Research Center of Genetic Resources, National Agriculture and Food Research Organization, 305-8602, Ibaraki, Japan; Mass Spectrometry and Microscopy Unit, RIKEN Center for Sustainable Resource Science, 305-0074, Ibaraki, Japan; Department of Life Sciences, Graduate School of Arts and Sciences, The University of Tokyo, 153-8902, Tokyo, Japan

## Abstract

Plant adaptation to inorganic phosphate (Pi) limitation entails extensive developmental and metabolic reprogramming, collectively termed the phosphate starvation response (PSR). How plants balance nutrient acquisition with immune competence remains unresolved. Here, we show that PSR selectively remodels pattern-recognition receptor (PRR) signaling in *Arabidopsis thaliana*. Membrane proteomics reveals increased abundance of the Pep receptor PEPR1 under Pi deficiency, whereas most receptor kinases, including the microbial PRRs FLS2 and CERK1, are reduced. Immunoblotting further shows increased PEPR2 abundance. Consistently, Pep-triggered responses are strongly potentiated under Pi depletion, while flagellin- and chitin-induced responses are not, indicating selective PEPR sensitization rather than global immune suppression. This sensitization requires the PSR-associated ferroxidases LPR1/LPR2, NADPH oxidases RBOHD/RBOHF, and transcription factor WRKY33, linking iron-dependent redox remodeling to immune amplification. Beyond inducible defense, PEPRs promote basal PSR transcriptional reprogramming and growth under Pi limitation. Loss of *PEPR1/PEPR2* compromises bacterial resistance and alters root-associated microbiota assembly under nutrient deficiency. Together, PEPRs exhibit context-dependent dual functionality, promoting either immunity or nutrient stress adaptation, potentially in response to distinct PROPEP-derived ligands, thereby supporting nutrient acquisition without compromising immune vigilance. These findings provide a framework for how nutritional status selectively remodels PRR signaling to coordinate immunity with nutrient stress adaptation.
