## Supplementary material for "Iron-dependent reprogramming of damage-associated peptide receptor signaling coordinates immunity and phosphate stress adaptation": Supplementary Data 4.xlsx

### Sheet: FCpep
GeneNames	log2FC (Pep1 vs Mock, +Pi)	log2FC (Pep1 vs Mock, -Pi)	Δ(log2FC) (-Pi - +Pi)
AT3G26200	1.9296	7.40104	5.47144
AT5G52670	2.54887	5.17568	2.62681
AT5G05340	3.78729	5.75191	1.96461
AT5G19890	2.76674	4.45827	1.69153
AT4G16690	1.70351	3.27536	1.57185
AT4G31950	2.91432	4.4531	1.53878
AT5G02230	1.87376	3.21859	1.34483
AT3G49110	4.79776	6.13633	1.33857
AT5G22530	1.49405	2.79025	1.2962
AT1G74080	1.80004	3.09548	1.29544
AT4G35190	1.462	2.66173	1.19973
AT3G23240	2.11602	3.2687	1.15268
AT2G45570	2.64037	3.75724	1.11687
AT1G57630	2.3916	3.47943	1.08784
AT1G64160	3.37064	4.44433	1.07368
AT1G69930	3.10163	4.16244	1.06081
AT2G43120	1.59072	2.62885	1.03813
AT2G39980	1.40183	2.43661	1.03478
AT4G23030	1.90112	2.9356	1.03448
AT5G15970	1.59024	2.58921	0.998971
AT2G18150	1.65737	2.65577	0.998395
AT1G59740	1.33996	2.33534	0.995376
AT2G01340	2.31783	3.30384	0.986008
AT4G14680	1.00671	1.97988	0.973167
AT1G03790	2.09358	3.06319	0.969611
AT1G08080	1.05677	2.02387	0.9671
AT4G11480	2.18632	3.15111	0.964789
AT4G15100	1.2233	2.18181	0.958508
AT5G64120	1.54523	2.49722	0.951991
AT2G42440	1.00389	1.94372	0.939835
AT4G28085	1.97417	2.87697	0.902804
AT3G02800	1.29873	2.17721	0.878475
AT5G57010	1.29879	2.16626	0.86747
AT1G57990	1.04491	1.9082	0.863282
AT4G37710	2.83645	3.68915	0.852702
AT2G39400	1.46545	2.30883	0.843377
AT3G06490	1.408	2.24083	0.832829
AT1G21130	2.39941	3.22471	0.825306
AT4G04610	2.16093	2.98612	0.82519
AT4G11280	2.47479	3.28128	0.806483
AT3G15356	2.09977	2.90041	0.800643
AT1G15520	1.79632	2.59162	0.795293
AT1G47510	2.735	3.52917	0.794175
AT2G28400	1.40138	2.19528	0.793894
AT2G41100	2.40621	3.19396	0.787745
AT5G40590	1.12327	1.91092	0.787645
AT4G26200	1.32289	2.10957	0.786679
AT1G66700	4.64014	5.42342	0.783285
AT1G17380	2.2415	3.02141	0.779906
AT1G55020	2.12372	2.89476	0.771043
AT5G15960	1.21959	1.98286	0.763267
AT3G19615	1.39899	2.16094	0.761953
AT1G33590	1.68581	2.44361	0.757801
AT3G26180	1.37836	2.13467	0.756315
AT3G52340	1.96852	2.72354	0.755016
AT5G25250	1.09941	1.85072	0.751312
AT5G59220	1.84212	2.59029	0.748174
AT1G69530	1.66291	2.40928	0.74637
AT1G52890	3.26456	4.0072	0.742636
AT3G02840	2.68566	3.42411	0.738451
AT4G17490	1.66382	2.40116	0.737338
AT5G40780	2.02265	2.7565	0.733852
AT1G01140	1.62176	2.3546	0.732844
AT3G44720	1.91298	2.6297	0.716716
AT3G01990	1.35267	2.06869	0.716025
AT1G71140	1.91393	2.62373	0.709797
AT3G48450	1.33447	2.04226	0.707796
AT4G18170	3.67916	4.38366	0.704493
AT2G32210	2.62991	3.3344	0.704489
AT1G67980	2.88017	3.58417	0.703995
AT3G55840	1.50498	2.19622	0.691244
AT1G15415	1.73559	2.41718	0.681588
AT3G55090	1.07324	1.75186	0.678619
AT2G36770	3.68886	4.36667	0.677806
AT3G25780	1.11418	1.79193	0.677757
AT3G44880	1.59217	2.26894	0.67677
AT3G21790	1.09484	1.76862	0.673783
AT2G15760	1.22289	1.89666	0.673769
AT4G35110	1.4944	2.16743	0.673026
AT1G47990	2.22729	2.89119	0.663901
AT1G61810	2.17245	2.83538	0.662932
AT1G07160	1.45318	2.11488	0.661695
AT5G46590	1.61683	2.27486	0.658025
AT5G22300	3.31128	3.96176	0.650481
AT1G19850	1.43196	2.08196	0.650003
AT2G39030	2.93376	3.57457	0.640808
AT4G22690	3.40772	4.04731	0.639594
AT5G01380	2.21973	2.85904	0.639308
AT3G14620	1.25775	1.89612	0.638371
AT3G28930	3.36809	4.00587	0.637778
AT3G28580	2.89814	3.53083	0.632686
AT2G02990	3.65629	4.28715	0.630866
AT4G30530	1.65953	2.29004	0.630509
AT4G01010	1.70722	2.33739	0.63017
AT5G36220	1.93395	2.56053	0.626584
AT3G51895	1.11616	1.73242	0.616259
AT5G39580	3.70716	4.32146	0.614299
AT1G58360	2.03062	2.6441	0.613483
AT1G33030	1.94262	2.55478	0.612162
AT5G67340	1.88685	2.49853	0.611682
AT5G28646	3.20313	3.81201	0.608881
AT3G19920	1.80981	2.4161	0.606288
AT3G53160	1.93718	2.54043	0.603248
AT4G33050	1.0211	1.62249	0.601389
AT5G13080	1.50773	2.09443	0.5867
AT3G23230	2.27506	2.85926	0.584203
AT3G05950	1.95098	2.53214	0.581159
AT4G24110	1.13921	1.71996	0.580754
AT3G48580	2.61181	3.1815	0.569692
AT5G24600	1.80454	2.37302	0.568481
AT3G46680	1.28417	1.84777	0.5636
AT5G41750	1.52018	2.08259	0.56241
AT3G23570	2.00162	2.56398	0.562359
AT1G15125	1.13197	1.69424	0.562266
AT1G29640	1.27285	1.83403	0.561177
AT1G05010	1.16307	1.72368	0.56061
AT1G62300	1.20527	1.76313	0.557865
AT5G66780	1.10035	1.65781	0.557469
AT2G35980	2.68395	3.23857	0.554619
AT1G22400	1.98581	2.53886	0.553054
AT5G56270	1.21577	1.76773	0.551962
AT5G49520	1.08251	1.63276	0.550255
AT3G13650	1.48343	2.03021	0.546785
AT4G17030	2.3777	2.92445	0.546749
AT2G35390	1.42048	1.96295	0.542474
AT1G07135	2.59908	3.13643	0.537347
AT4G13395	1.82006	2.3555	0.535442
AT5G24570	1.11332	1.64693	0.533606
AT4G17500	1.45994	1.99339	0.533453
AT2G30720	1.01805	1.54764	0.529598
AT1G61820	1.30765	1.83708	0.529433
AT3G10450	1.05837	1.58413	0.525765
AT5G57510	2.01846	2.54269	0.52423
AT1G61440	1.66556	2.18973	0.524172
AT2G34650	1.8523	2.37105	0.518746
AT3G47950	1.03945	1.55706	0.517616
AT4G02280	1.15032	1.65468	0.504353
AT4G36670	1.03618	1.53977	0.503582
AT5G53970	1.56481	2.06651	0.501693
AT2G32140	1.74035	2.24058	0.500235
AT1G69490	2.4506	2.94754	0.496932
AT5G64750	1.66767	2.16157	0.4939
AT5G20230	3.37012	3.86193	0.491808
AT1G72920	1.61179	2.10335	0.491559
AT4G32810	1.14378	1.63476	0.49098
AT1G72120	1.05165	1.54156	0.489913
AT1G66090	3.21552	3.70481	0.489291
AT1G35910	3.02672	3.51121	0.484493
AT1G23800	1.15648	1.64069	0.484213
AT5G47220	3.25579	3.7379	0.482114
AT3G07970	1.2155	1.69577	0.480267
AT1G79180	1.69933	2.17924	0.479911
AT1G69480	1.11214	1.59061	0.47847
AT3G08860	1.89104	2.36784	0.476801
AT5G36970	3.51193	3.98772	0.47579
AT1G63090	1.12812	1.60363	0.475512
AT1G75830	3.65828	4.13189	0.47361
AT1G76650	1.05312	1.52629	0.47317
AT1G19380	2.45564	2.92682	0.471179
AT1G30420	1.27882	1.74697	0.468149
AT5G47910	1.21695	1.68384	0.466892
AT5G14780	1.18542	1.65139	0.465974
AT5G46350	2.16235	2.62726	0.464908
AT2G29470	3.52046	3.98505	0.464585
AT3G16530	1.67253	2.13691	0.464376
AT1G77810	1.08873	1.55242	0.46369
AT2G02930	2.94685	3.40879	0.461939
AT5G10520	1.10255	1.56064	0.458088
AT3G26830	4.88427	5.33969	0.455419
AT3G09405	1.95267	2.40805	0.455379
AT2G36270	1.18833	1.6428	0.454473
AT5G59590	1.43883	1.89299	0.45416
AT3G54150	3.12298	3.57658	0.453604
AT1G14040	1.9884	2.44168	0.45328
AT3G52520	1.80291	2.25389	0.450986
AT4G11370	1.36285	1.80952	0.446662
AT5G67080	2.37031	2.81634	0.446034
AT2G29460	4.23739	4.68262	0.445231
AT3G18250	1.70032	2.14371	0.443398
AT2G47950	1.214	1.65713	0.443127
AT1G61370	1.04115	1.48292	0.441767
AT3G53260	1.93943	2.38098	0.441556
AT3G59750	1.97203	2.41291	0.440871
AT4G27970	1.4217	1.86233	0.44064
AT5G42930	1.91374	2.35268	0.43894
AT5G60350	1.46576	1.90304	0.437276
AT4G11350	1.5736	2.00957	0.435962
AT4G36500	1.36018	1.79405	0.433872
AT3G18830	1.56489	1.99755	0.432663
AT2G23320	1.16026	1.59201	0.431748
AT1G02920	2.98794	3.41959	0.431653
AT2G24180	1.32757	1.75455	0.426986
AT5G46180	1.09771	1.52425	0.426543
AT3G14440	1.97611	2.40221	0.426095
AT5G39520	1.31316	1.73824	0.425075
AT4G24340	1.12262	1.54725	0.424636
AT1G62420	2.26623	2.68863	0.422396
AT2G38470	1.40548	1.82698	0.421498
AT1G64610	1.09454	1.51564	0.421101
AT4G12290	1.25031	1.66798	0.417673
AT5G35735	1.62512	2.04211	0.416991
AT4G22590	1.72261	2.13956	0.416942
AT3G16120	1.49352	1.90991	0.416397
AT2G04400	2.16036	2.576	0.415641
AT1G07150	1.24676	1.65747	0.410708
AT5G09800	1.54679	1.95655	0.409763
AT3G04320	1.60773	2.01501	0.407277
AT4G26120	1.59915	2.0054	0.406251
AT3G06810	1.01204	1.41773	0.405691
AT1G52565	1.09375	1.49897	0.40522
AT2G30140	1.60326	2.00837	0.405119
AT4G21865	1.04931	1.45377	0.404459
AT3G51860	1.2021	1.60414	0.402049
AT1G25275	1.20348	1.60471	0.40123
AT3G29670	1.51796	1.9153	0.397337
AT5G63980	1.08994	1.48341	0.393472
AT1G74590	1.06767	1.45881	0.391137
AT5G66170	1.32377	1.71143	0.387653
AT4G16820	2.57279	2.95876	0.385969
AT4G21380	3.80051	4.18618	0.385675
AT2G36780	1.34496	1.72851	0.383558
AT4G34630	1.09378	1.47655	0.382775
AT4G15120	1.947	2.32115	0.374157
AT4G35630	1.35728	1.73019	0.372915
AT3G60670	1.39641	1.76243	0.366017
AT5G17350	1.34788	1.71339	0.365506
AT4G21840	2.02953	2.39474	0.365212
AT5G49700	1.13022	1.49397	0.363748
AT3G08970	1.0677	1.43075	0.36305
AT3G23550	1.37566	1.73857	0.36291
AT1G30730	1.22599	1.58883	0.362838
AT1G32350	4.89227	5.25015	0.357875
AT4G18910	1.44373	1.80092	0.357193
AT5G23510	1.46032	1.81639	0.356064
AT1G14540	1.64477	1.99963	0.354859
AT5G64410	1.14245	1.49709	0.354642
AT5G52390	6.32413	6.67749	0.353365
AT5G47590	1.3752	1.72725	0.352055
AT1G20630	1.42645	1.7782	0.351753
AT5G57220	2.63318	2.98475	0.351572
AT4G15530	2.88211	3.23254	0.350431
AT4G28460	1.07819	1.4284	0.350204
AT3G22910	1.53958	1.88886	0.349287
AT2G38250	1.14655	1.49528	0.348725
AT3G06420	1.04988	1.39851	0.348635
AT1G51680	2.64439	2.99175	0.347355
AT1G56250	6.30732	6.65161	0.344289
AT5G39050	1.28344	1.6271	0.343664
AT3G53540	1.10005	1.44069	0.34064
AT2G35930	1.14131	1.48126	0.339953
AT4G21390	1.48388	1.82366	0.339779
AT1G13210	1.02968	1.36939	0.339705
AT2G45760	1.80725	2.14631	0.339067
AT1G10540	1.64762	1.98531	0.337689
AT2G18550	2.01372	2.34983	0.336111
AT4G16260	1.96178	2.29771	0.335931
AT2G01670	1.05956	1.3946	0.335043
AT5G11950	1.1123	1.44637	0.334073
AT4G33720	1.1643	1.49805	0.333748
AT1G61360	1.0053	1.33585	0.330554
AT5G17860	1.74093	2.06905	0.328122
AT1G60730	1.01766	1.34474	0.327085
AT2G30550	1.01845	1.34536	0.326907
AT1G74650	1.99829	2.32456	0.326269
AT4G36990	1.4967	1.82227	0.325575
AT1G08630	2.79753	3.12202	0.324496
AT1G12240	1.03584	1.3603	0.324462
AT5G19855	1.22987	1.55363	0.323762
AT5G54810	1.93673	2.25857	0.321837
AT5G61560	1.50632	1.82329	0.316971
AT5G40170	1.01248	1.32731	0.314834
AT1G74360	1.712	2.02665	0.31465
AT3G23150	1.24486	1.55942	0.314561
AT1G70700	1.30173	1.61544	0.313712
AT3G54640	2.87761	3.19088	0.31327
AT5G59570	1.09013	1.40288	0.312753
AT2G03850	1.464	1.77356	0.309568
AT5G49620	3.45615	3.76485	0.3087
AT5G53830	1.0436	1.35112	0.307519
AT1G77120	1.8053	2.11247	0.30717
AT5G54165	1.41906	1.72527	0.306209
AT1G80820	1.5418	1.84656	0.304759
AT3G14225	1.23111	1.53549	0.304386
AT5G49690	2.29821	2.60215	0.303939
AT2G23150	1.04503	1.34818	0.303145
AT3G59080	2.08444	2.38724	0.302803
AT4G35480	2.22641	2.52566	0.299253
AT2G22250	1.8145	2.11322	0.298719
AT2G41190	1.26067	1.55862	0.297944
AT2G26530	2.33996	2.63641	0.296447
AT5G05600	1.55943	1.85468	0.295253
AT4G34230	1.44314	1.73605	0.292907
AT1G67070	1.3392	1.63146	0.292264
AT4G25810	1.67569	1.96773	0.292034
AT3G05360	1.22394	1.5153	0.291361
AT1G70920	1.03459	1.32531	0.29072
AT5G28830	1.08325	1.3736	0.290343
AT4G27070	1.47916	1.76873	0.289573
AT1G79360	1.61911	1.9073	0.288197
AT5G10625	1.84134	2.12932	0.287986
AT4G04540	2.51293	2.7998	0.286862
AT5G04340	1.07946	1.36599	0.286536
AT2G40113	1.03643	1.32252	0.286096
AT2G15220	1.19961	1.48467	0.285055
AT5G67310	1.27984	1.56467	0.284836
AT4G32800	1.59529	1.88002	0.284725
AT3G53720	1.05445	1.33598	0.281527
AT5G07280	1.01306	1.29448	0.281419
AT1G13520	1.25378	1.53385	0.28007
AT4G21920	2.20065	2.48027	0.279619
AT5G13820	1.21635	1.49537	0.27902
AT5G48400	1.00868	1.2869	0.278226
AT1G17420	4.54204	4.82013	0.278097
AT1G63440	1.1579	1.43454	0.276641
AT2G25460	1.3769	1.65345	0.276556
AT1G43160	2.21219	2.48831	0.276126
AT4G39640	1.12741	1.39971	0.272306
AT5G17990	2.48807	2.75956	0.271493
AT3G21240	1.52175	1.79281	0.27106
AT4G36430	3.20821	3.47917	0.270959
AT5G17380	1.0355	1.30451	0.269009
AT1G72450	1.33425	1.60294	0.26869
AT5G28050	1.78159	2.04924	0.267647
AT5G64660	2.38617	2.65174	0.265566
AT1G66880	1.42874	1.69429	0.265548
AT5G48930	1.07059	1.33406	0.263467
AT5G39610	2.65911	2.92217	0.263064
AT1G01560	2.08841	2.35126	0.262853
AT3G43430	1.20197	1.46452	0.262546
AT3G04000	1.34991	1.61196	0.262056
AT1G70630	1.46269	1.7225	0.259814
AT5G54160	1.14331	1.39979	0.256477
AT5G05730	3.3231	3.57911	0.256013
AT1G47130	1.98339	2.23937	0.255985
AT4G34050	1.74434	1.99818	0.253838
AT2G16740	1.41524	1.66607	0.250826
AT4G24960	1.33938	1.59005	0.25067
AT4G15280	1.12367	1.37372	0.250054
AT1G06550	1.25454	1.50239	0.247852
AT4G31380	2.10063	2.34808	0.24745
AT2G47550	2.60633	2.85291	0.246577
AT3G52870	1.05311	1.29765	0.244546
AT5G64905	3.73654	3.97991	0.243369
AT5G38900	1.49758	1.74037	0.242795
AT3G02150	1.17856	1.42014	0.241587
AT3G48520	2.28392	2.52375	0.239827
AT3G10340	1.99777	2.23719	0.239424
AT1G62760	1.41916	1.65679	0.237625
AT2G29450	1.3669	1.60349	0.236598
AT5G42380	1.54471	1.78087	0.236164
AT4G16146	1.12851	1.36275	0.234243
AT3G12500	1.85744	2.09146	0.234026
AT5G14700	2.48578	2.71806	0.232277
AT5G26340	3.41272	3.64482	0.232094
AT3G04720	1.8067	2.03747	0.230767
AT1G10070	1.36884	1.59785	0.22901
AT1G16370	1.37224	1.60118	0.228944
AT5G44400	2.3747	2.60337	0.228669
AT5G47710	1.21728	1.44102	0.223743
AT2G04040	1.01901	1.24248	0.223464
AT4G39580	1.49979	1.72201	0.222217
AT3G22890	1.93373	2.15521	0.22148
AT4G23100	1.4694	1.69044	0.221038
AT1G78850	1.0383	1.25919	0.220894
AT1G27980	1.02834	1.24864	0.220297
AT5G26920	2.17524	2.39528	0.220044
AT5G01100	1.96091	2.18071	0.219798
AT4G16760	1.30566	1.52537	0.219705
AT5G62630	1.45678	1.67566	0.218874
AT3G51450	1.10612	1.32472	0.218601
AT1G63750	1.03651	1.25507	0.218562
AT2G29150	1.06023	1.27651	0.216283
AT4G20830	1.35713	1.57284	0.215703
AT1G28190	2.72682	2.93824	0.21142
AT1G80160	2.71444	2.9241	0.20966
AT1G17020	1.18366	1.39299	0.209328
AT5G59390	1.42777	1.63699	0.209219
AT4G19460	3.46717	3.67546	0.208296
AT1G14890	1.16843	1.37573	0.207298
AT5G49665	2.49071	2.69664	0.205931
AT4G34710	1.04249	1.24805	0.205561
AT1G30040	3.38557	3.59085	0.205278
AT1G74100	2.23879	2.44097	0.202178
AT1G27730	1.80116	2.00319	0.20203
AT3G60140	2.46527	2.66679	0.201522
AT3G53600	1.56707	1.76823	0.20116
AT3G57520	1.21947	1.41854	0.199069
AT1G56240	2.74763	2.94446	0.196825
AT4G31970	3.39905	3.59489	0.195842
AT4G21680	3.24437	3.43966	0.195287
AT3G26840	1.29045	1.48291	0.19246
AT2G37760	1.00814	1.19921	0.191075
AT4G36820	1.0878	1.27832	0.19052
AT4G18890	1.0513	1.24135	0.19005
AT4G19700	1.12512	1.31448	0.189355
AT4G22610	1.50891	1.69422	0.185312
AT2G37040	2.48661	2.67035	0.183742
AT5G54710	1.58597	1.76968	0.183709
AT3G60415	2.12127	2.30465	0.183379
AT4G08770	3.62653	3.80901	0.182474
AT4G08780	3.07304	3.25475	0.181705
AT1G02470	1.15393	1.33562	0.181686
AT1G67470	1.36519	1.54649	0.181303
AT2G26740	1.08161	1.26268	0.181071
AT4G24040	1.1051	1.28463	0.179535
AT1G79160	1.11792	1.2974	0.179479
AT1G25220	2.48926	2.66441	0.17515
AT1G02310	1.00959	1.18466	0.175067
AT1G54100	1.27211	1.44406	0.171948
AT5G49450	1.20995	1.38101	0.171065
AT5G66120	1.00078	1.1712	0.170416
AT4G21120	1.38855	1.55556	0.167006
AT2G30870	1.29669	1.46222	0.165531
AT1G22410	2.39352	2.55814	0.164614
AT3G56880	1.17451	1.33729	0.162774
AT1G75170	1.04468	1.20533	0.160651
AT4G39955	1.03201	1.19107	0.159057
AT3G28180	1.24403	1.39933	0.155295
AT3G51090	1.01213	1.16578	0.153652
AT5G64900	2.39139	2.54459	0.153196
AT2G30490	1.61214	1.76513	0.152986
AT5G13330	1.56734	1.71733	0.149995
AT1G72280	1.20352	1.3518	0.148278
AT2G41690	1.93929	2.0863	0.147008
AT1G08050	1.10972	1.25529	0.145577
AT1G64010	1.08948	1.23425	0.14477
AT1G11185	1.08941	1.23326	0.143843
AT4G27560	1.49608	1.63969	0.143602
AT5G43580	1.04961	1.19307	0.143461
AT3G61890	1.05919	1.20037	0.141176
AT5G44720	1.08599	1.22603	0.140044
AT3G09440	1.19502	1.33168	0.136662
AT2G45300	1.31475	1.45117	0.136417
AT5G03160	1.16454	1.30056	0.136023
AT1G28600	1.31423	1.44991	0.135673
AT2G44080	1.16956	1.30471	0.135149
AT4G35770	1.01802	1.15102	0.133004
AT1G07890	1.08876	1.22132	0.132553
AT4G01870	1.05869	1.18895	0.130268
AT5G14180	1.18448	1.31419	0.129714
AT3G63380	1.30559	1.43199	0.126397
AT2G24130	1.159	1.28282	0.123816
AT5G07010	2.63878	2.76126	0.122478
AT3G55970	4.8365	4.95872	0.122221
AT2G32190	1.22888	1.35086	0.121979
AT4G23260	2.85574	2.97667	0.120926
AT1G18570	3.11383	3.23377	0.119931
AT1G73260	1.55363	1.67222	0.118597
AT5G40460	1.03421	1.1518	0.117591
AT1G08290	1.17131	1.28851	0.117194
AT3G13100	1.19789	1.31503	0.117146
AT5G36907	1.59083	1.70789	0.117059
AT1G74010	1.56645	1.68219	0.115732
AT1G77510	1.18602	1.29556	0.109541
AT5G48180	1.13202	1.24111	0.109086
AT4G39230	2.16891	2.27763	0.108713
AT2G37280	1.53073	1.6389	0.108173
AT1G64660	1.41703	1.52518	0.108145
AT5G48100	1.00843	1.11655	0.108119
AT1G50750	1.2222	1.32963	0.107431
AT3G05370	1.73654	1.8439	0.107361
AT2G30750	3.91644	4.01996	0.103525
AT3G59710	1.93442	2.03524	0.100825
AT5G24760	1.70418	1.8046	0.10042
AT1G59620	1.02025	1.11983	0.0995863
AT4G06746	2.07268	2.17134	0.0986572
AT2G03240	1.58988	1.68759	0.0977108
AT4G20930	1.13303	1.22826	0.0952248
AT1G70210	1.12137	1.21419	0.0928192
AT4G23690	1.94622	2.03528	0.0890643
AT1G21400	1.72598	1.81395	0.0879632
AT1G49570	3.30247	3.39008	0.0876088
AT5G22630	1.09	1.17734	0.0873459
AT1G48850	1.46498	1.55009	0.0851157
AT5G64510	1.22172	1.30287	0.081148
AT3G02875	1.16833	1.2486	0.080266
AT5G52750	2.92114	3.00126	0.0801232
AT1G06620	1.02409	1.10381	0.079715
AT1G43670	1.61484	1.69432	0.0794735
AT4G34380	1.54309	1.62237	0.0792813
AT1G73610	1.33048	1.40933	0.0788475
AT1G12200	1.41402	1.49154	0.077524
AT1G01480	4.86461	4.94157	0.0769526
AT2G38860	3.05682	3.13324	0.0764206
AT5G43570	2.20861	2.2837	0.075093
AT2G37770	1.2631	1.33677	0.0736673
AT4G23190	1.5446	1.61756	0.0729595
AT3G25900	1.55925	1.63067	0.0714196
AT3G13110	1.13636	1.2077	0.0713384
AT1G74000	1.12474	1.19195	0.0672031
AT1G66480	1.38262	1.44707	0.0644486
AT3G25730	1.44051	1.50397	0.0634612
AT2G35730	1.75856	1.82077	0.062213
AT4G39780	1.01539	1.07722	0.0618362
AT2G31230	1.76339	1.82506	0.061666
AT2G46400	2.71935	2.77963	0.0602823
AT2G38870	2.10287	2.16077	0.0578986
AT4G13310	1.84029	1.89752	0.0572266
AT5G59810	1.71794	1.77449	0.0565531
AT1G11960	1.30895	1.36263	0.0536886
AT1G17750	1.12142	1.17352	0.0521021
AT4G02520	3.50872	3.55704	0.0483245
AT2G39700	1.00228	1.05057	0.0482869
AT3G06850	1.0897	1.13669	0.0469882
AT5G07440	1.15143	1.19725	0.045816
AT3G57330	1.06951	1.11409	0.0445759
AT3G44300	1.30041	1.34433	0.0439247
AT5G65600	2.02467	2.06331	0.0386399
AT2G36880	1.1149	1.15285	0.0379519
AT1G08830	1.49762	1.53272	0.035105
AT3G14770	1.10902	1.14382	0.0347939
AT4G39980	1.90113	1.93584	0.0347103
AT3G19200	1.0107	1.04501	0.0343117
AT3G50760	1.23996	1.27255	0.0325951
AT4G10120	1.1208	1.15164	0.0308341
AT1G72900	1.46048	1.49128	0.0308011
AT5G53990	2.78059	2.80961	0.0290263
AT3G50030	1.81115	1.83953	0.0283799
AT2G30860	1.27231	1.29933	0.0270196
AT2G38600	2.24503	2.2698	0.0247667
AT2G43510	2.65968	2.68341	0.023732
AT2G38290	1.03355	1.05678	0.0232301
AT5G07460	1.23504	1.25795	0.0229159
AT2G02810	1.25234	1.27373	0.0213847
AT1G55510	1.13372	1.15275	0.0190294
AT5G42830	2.77201	2.78905	0.0170394
AT5G13740	1.27839	1.2942	0.0158102
AT1G71040	1.0287	1.04409	0.015387
AT4G39950	3.50731	3.52005	0.0127406
AT3G15210	1.25077	1.26333	0.0125643
AT3G47540	2.9565	2.96861	0.0121021
AT3G29810	1.06081	1.0726	0.0117938
AT1G19180	2.49547	2.50687	0.0113978
AT1G18140	3.45446	3.46487	0.010408
AT4G01360	2.36353	2.37379	0.0102652
AT1G71695	2.26525	2.2745	0.00925366
AT1G30320	1.06118	1.06971	0.00852139
AT1G72680	1.02452	1.03247	0.00795271
AT4G17090	1.41944	1.42719	0.00775061
AT5G65690	2.38689	2.39247	0.00558319
AT3G47340	2.81397	2.81922	0.00524559
AT5G23830	1.32949	1.33455	0.00506187
AT4G26950	1.26081	1.26479	0.00398142
AT3G60540	1.2972	1.30076	0.00355539
AT1G57650	2.26096	2.26354	0.00257766
AT1G48000	1.3652	1.36722	0.00202851
AT5G57190	3.26273	3.26071	-0.00201443
AT4G39940	3.58036	3.57812	-0.00224332
AT2G20610	1.11911	1.11664	-0.00247387
AT5G06870	1.21787	1.21395	-0.00392219
AT4G11170	2.11857	2.11296	-0.00560678
AT2G24600	2.23261	2.22618	-0.00643531
AT3G54625	1.34126	1.33471	-0.00654094
AT1G32960	3.36682	3.35776	-0.00905753
AT1G70670	1.11269	1.10308	-0.00960691
AT5G49630	1.04216	1.03214	-0.0100233
AT5G13220	4.48168	4.47048	-0.0112075
AT4G28420	4.91796	4.90617	-0.0117864
AT2G32720	1.01831	1.0064	-0.0119125
AT3G03780	1.40716	1.39261	-0.0145484
AT1G13910	1.11447	1.09926	-0.0152063
AT3G15500	2.11382	2.09811	-0.015711
AT3G20860	1.06141	1.04486	-0.0165563
AT1G07187	2.46995	2.45289	-0.0170585
AT1G28680	1.66914	1.65011	-0.019032
AT3G44260	1.82258	1.80277	-0.0198084
AT4G31800	1.09641	1.07577	-0.0206413
AT3G01970	2.1979	2.17442	-0.0234791
AT5G45350	1.19862	1.17496	-0.0236523
AT2G24195	3.04053	3.01593	-0.0245939
AT5G37490	1.51596	1.49129	-0.0246763
AT5G24140	1.72479	1.69544	-0.0293505
AT1G80840	2.43857	2.40913	-0.0294429
AT5G63850	2.69435	2.66461	-0.0297407
AT4G15236	1.09097	1.06122	-0.0297462
AT5G38310	2.19063	2.16029	-0.0303371
AT5G47740	1.34288	1.30964	-0.0332356
AT3G25760	1.16045	1.12685	-0.0335994
AT1G03800	1.49337	1.45958	-0.0337952
AT1G61550	2.62357	2.58948	-0.0340891
AT2G20825	1.315	1.28084	-0.0341597
AT4G19200	1.04754	1.01128	-0.0362565
AT1G69910	1.54155	1.50066	-0.0408889
AT5G17650	1.01223	0.970828	-0.0414029
AT5G60270	1.03071	0.986195	-0.0445109
AT3G21500	1.0407	0.993767	-0.0469364
AT1G14120	1.11462	1.06623	-0.0483869
AT2G36970	1.4349	1.38576	-0.0491447
AT1G30370	1.27098	1.22158	-0.049404
AT4G31500	1.78023	1.72893	-0.0513021
AT5G22270	1.52665	1.47456	-0.0520936
AT1G09500	3.16648	3.11154	-0.0549314
AT3G12920	1.30352	1.24828	-0.0552368
AT2G31865	1.01771	0.957403	-0.0603025
AT3G45730	1.19291	1.13131	-0.0616054
AT1G24100	1.70916	1.64723	-0.0619224
AT3G57450	1.06038	0.998172	-0.062209
AT3G16280	1.09596	1.03358	-0.0623778
AT5G54400	3.9244	3.86126	-0.0631376
AT2G45450	1.98544	1.91936	-0.0660826
AT1G02930	4.70666	4.63678	-0.0698786
AT2G44578	1.99973	1.92837	-0.0713626
AT1G65060	1.12409	1.05255	-0.0715399
AT1G15040	1.52764	1.45564	-0.0720001
AT4G26260	2.47705	2.39939	-0.0776609
AT3G20340	1.03729	0.954941	-0.0823449
AT5G65300	1.40579	1.3219	-0.0838878
AT3G03990	1.83938	1.7466	-0.0927811
AT1G04580	2.3343	2.23199	-0.10232
AT1G22890	1.0668	0.963114	-0.103687
AT4G35550	1.12207	1.01246	-0.109609
AT2G22860	2.94827	2.82934	-0.118928
AT4G24350	1.88292	1.76327	-0.119655
AT1G56060	2.1941	2.07393	-0.120177
AT4G24570	1.86625	1.74512	-0.121128
AT1G55210	1.8405	1.71733	-0.123163
AT4G12840	1.5653	1.44175	-0.123545
AT1G04980	1.0633	0.939377	-0.123926
AT1G01470	1.21515	1.08914	-0.126006
AT3G22250	1.46265	1.33566	-0.12699
AT2G36650	1.709	1.57651	-0.132492
AT1G22885	1.51996	1.38559	-0.134373
AT3G19390	1.5527	1.41453	-0.138165
AT1G61800	1.58401	1.44556	-0.138452
AT2G30395	1.10689	0.968303	-0.138591
AT5G43650	2.15493	2.01414	-0.14079
AT5G65870	1.72358	1.58184	-0.141738
AT5G52760	1.86989	1.72713	-0.142758
AT5G46730	3.07139	2.91639	-0.155001
AT1G26420	1.74602	1.59076	-0.155257
AT2G44790	1.26015	1.10256	-0.157594
AT2G27080	1.03424	0.868933	-0.165304
AT2G19590	1.02095	0.848728	-0.172226
AT3G45960	2.11151	1.93529	-0.176221
AT1G55200	1.30471	1.12783	-0.176877
AT1G06225	1.75225	1.57475	-0.177503
AT5G17760	1.19589	1.01609	-0.179799
AT5G11210	1.83095	1.64963	-0.181316
AT5G65140	1.01832	0.830264	-0.188058
AT3G56710	1.89912	1.70934	-0.189789
AT4G15140	1.00221	0.811861	-0.190348
AT4G18250	1.56104	1.3696	-0.191447
AT3G13080	1.08935	0.896016	-0.193333
AT2G02010	6.06696	5.8701	-0.19686
AT4G16790	1.01002	0.811443	-0.198577
AT4G04570	1.37376	1.1723	-0.201458
AT4G36410	1.0642	0.862693	-0.201508
AT1G07260	1.37865	1.17566	-0.202997
AT2G14290	1.89665	1.6926	-0.204052
AT1G26730	3.34146	3.13664	-0.204823
AT3G04300	1.44602	1.23788	-0.208144
AT1G32970	1.77472	1.56589	-0.208831
AT5G02490	2.28938	2.07519	-0.214189
AT3G53200	1.46074	1.2451	-0.215635
AT1G66040	1.38104	1.1606	-0.220439
AT5G25440	1.25923	1.03695	-0.22228
AT3G03020	1.284	1.06105	-0.222953
AT1G05675	2.94892	2.72489	-0.224032
AT2G34600	1.05107	0.825544	-0.225529
AT3G47480	2.1168	1.88565	-0.231147
AT2G28500	1.40238	1.17098	-0.231401
AT1G66050	2.11894	1.88669	-0.232254
AT1G18590	3.0398	2.80689	-0.232908
AT2G18690	1.70615	1.47157	-0.234586
AT1G36622	1.24925	1.01457	-0.234681
AT1G71880	1.09017	0.855346	-0.234828
AT4G37770	1.88335	1.64737	-0.235974
AT3G17860	1.37633	1.13581	-0.240521
AT5G08380	1.10536	0.864023	-0.241339
AT5G57123	1.37504	1.13303	-0.242008
AT5G07310	4.24686	4.00405	-0.242809
AT1G79900	1.41057	1.16401	-0.246568
AT5G54720	1.08169	0.827438	-0.25425
AT3G60720	1.18786	0.929634	-0.258227
AT5G39160	2.34	2.07904	-0.260964
AT4G37370	1.81273	1.54862	-0.264113
AT5G66650	1.13415	0.869965	-0.264184
AT5G56960	2.69883	2.43394	-0.264892
AT1G80590	1.58992	1.31916	-0.270754
AT3G16330	1.85084	1.57953	-0.271307
AT5G02170	1.86203	1.58313	-0.278902
AT3G62690	1.68138	1.40091	-0.280468
AT1G23550	1.01565	0.7316	-0.284051
AT2G47190	3.89897	3.60861	-0.290364
AT5G17390	1.25807	0.955642	-0.302432
AT2G26390	1.64526	1.33913	-0.30613
AT4G15975	1.00214	0.688349	-0.313794
AT4G12480	1.08331	0.769037	-0.314274
AT5G43380	1.53166	1.20863	-0.323029
AT5G58120	1.55035	1.22634	-0.324015
AT1G30135	2.28556	1.95587	-0.329688
AT2G43920	1.48428	1.15088	-0.333394
AT1G61340	2.26232	1.92806	-0.334263
AT1G24140	1.55497	1.21843	-0.336537
AT1G62380	1.80093	1.46147	-0.339456
AT1G70130	1.65463	1.31014	-0.344482
AT5G64890	2.89071	2.54536	-0.345348
AT3G03980	1.08142	0.728382	-0.353041
AT2G05520	1.02941	0.67527	-0.35414
AT3G27070	1.5179	1.1635	-0.354403
AT5G17800	1.02944	0.674581	-0.354856
AT5G01500	1.46789	1.1051	-0.362783
AT3G50930	2.4885	2.12394	-0.364556
AT5G57500	1.70307	1.33291	-0.370159
AT1G26240	1.08754	0.717345	-0.370193
AT5G43870	1.35289	0.981806	-0.371083
AT1G08090	1.32775	0.956219	-0.371536
AT1G35230	3.17914	2.80647	-0.372671
AT3G44870	1.16188	0.786312	-0.375571
AT1G54860	1.11972	0.736677	-0.38304
AT1G06148	1.07645	0.693148	-0.383306
AT1G11925	3.79308	3.40786	-0.385222
AT3G21720	1.93719	1.54894	-0.388256
AT1G21140	1.5562	1.16623	-0.389976
AT4G13300	2.29471	1.90331	-0.391405
AT2G02820	1.30212	0.90634	-0.395777
AT3G17225	1.00525	0.606966	-0.398287
AT5G25110	1.03236	0.633513	-0.398848
AT1G54890	1.32646	0.925327	-0.401129
AT1G54870	1.89899	1.49402	-0.404971
AT1G63820	1.08288	0.677578	-0.405301
AT4G33467	1.73019	1.31856	-0.411634
AT5G51920	1.68353	1.27124	-0.412289
AT5G03390	2.07267	1.65818	-0.414489
AT1G72070	1.14975	0.732864	-0.41689
AT2G22330	1.68615	1.26793	-0.41822
AT1G19610	2.93052	2.51196	-0.418561
AT1G28370	2.21697	1.79656	-0.420413
AT5G66640	2.06888	1.64493	-0.423952
AT5G06730	4.74888	4.31111	-0.437768
AT3G04220	3.20526	2.76711	-0.438145
AT4G36000	1.26571	0.825067	-0.440642
AT5G44990	3.25484	2.81147	-0.443374
AT4G18280	1.51921	1.07465	-0.444563
AT2G05510	1.0879	0.641554	-0.446345
AT3G10930	2.15506	1.70542	-0.449636
AT3G22060	2.20719	1.75531	-0.451881
AT4G18990	2.51276	2.05913	-0.453626
AT5G14360	1.09358	0.631614	-0.461962
AT4G23180	3.22578	2.76209	-0.463691
AT5G24110	1.44499	0.977781	-0.467209
AT1G06160	2.24962	1.76819	-0.481424
AT3G18280	1.25298	0.770508	-0.482472
AT1G12600	1.00388	0.519533	-0.484343
AT2G02120	1.7809	1.29394	-0.486954
AT3G29000	2.58985	2.10082	-0.489034
AT4G27720	1.22781	0.738574	-0.489238
AT5G58680	1.41759	0.927898	-0.489688
AT1G05933	1.52726	1.03489	-0.492372
AT5G52310	1.85072	1.34924	-0.501472
AT5G04310	1.24865	0.743916	-0.504732
AT3G46110	2.92556	2.41511	-0.510451
AT1G79680	4.05885	3.54712	-0.511733
AT4G19720	1.28662	0.772229	-0.514392
AT3G47380	2.85788	2.33779	-0.520095
AT2G34790	1.801	1.27748	-0.523519
AT5G50260	1.90718	1.38127	-0.525909
AT1G02570	1.65992	1.13194	-0.527983
AT4G37295	1.16665	0.63079	-0.535859
AT1G35210	2.43076	1.89244	-0.538317
AT5G52720	1.90949	1.36899	-0.540501
AT4G11290	2.22434	1.68038	-0.543963
AT1G51700	2.06509	1.5198	-0.54529
AT3G12580	1.07575	0.522035	-0.553718
AT3G59740	4.04349	3.48666	-0.556831
AT3G45638	1.09069	0.529602	-0.56109
AT5G25640	1.03059	0.457864	-0.572723
AT5G47850	1.07955	0.505308	-0.57424
AT4G13420	2.96649	2.38803	-0.578457
AT1G04370	3.8724	3.29117	-0.581225
AT5G28510	2.84128	2.25901	-0.582264
AT4G01700	2.19144	1.60832	-0.583124
AT2G46650	3.23644	2.65312	-0.583313
AT5G39150	1.14825	0.563494	-0.584757
AT5G37840	5.50639	4.9189	-0.587488
AT5G06585	1.15452	0.563169	-0.591347
AT1G50745	1.77078	1.17585	-0.594937
AT1G76040	1.08668	0.477846	-0.608839
AT1G60470	1.28564	0.672726	-0.612917
AT1G21120	3.40768	2.78035	-0.627334
AT4G20000	1.47143	0.839475	-0.631952
AT3G21080	1.20333	0.561274	-0.642053
AT1G58420	3.40018	2.75347	-0.646707
AT5G60630	1.55102	0.902567	-0.648454
AT5G36925	3.58064	2.91655	-0.664095
AT2G26380	4.27637	3.61139	-0.664983
AT1G29860	2.76898	2.10333	-0.665644
AT2G34140	1.42482	0.75029	-0.67453
AT1G77380	3.96018	3.28423	-0.675944
AT2G15780	7.23004	6.55129	-0.678746
AT2G43620	4.2825	3.60361	-0.678891
AT4G19970	1.93644	1.25599	-0.680452
AT4G13235	1.19926	0.512131	-0.687131
AT5G59080	1.31963	0.631629	-0.687997
AT5G22520	2.62235	1.93245	-0.689903
AT2G38240	4.07971	3.38881	-0.690904
AT1G65240	1.17504	0.483728	-0.691314
AT5G44580	1.21659	0.525194	-0.691392
AT4G11470	3.48134	2.78913	-0.69221
AT2G26695	1.73143	1.03621	-0.695219
AT5G52050	3.57583	2.87835	-0.697481
AT5G52400	4.87412	4.17469	-0.699426
AT5G05300	1.29457	0.594727	-0.699845
AT5G52680	2.51252	1.80454	-0.70798
AT3G43250	1.75461	1.04243	-0.71218
AT3G23250	4.84465	4.13138	-0.713272
AT3G46080	2.37364	1.65716	-0.716472
AT1G15050	1.08558	0.367174	-0.718403
AT1G14550	3.13861	2.418	-0.720608
AT3G23123	1.80392	1.08272	-0.721198
AT1G55525	4.87709	4.15087	-0.726223
AT5G40000	4.06397	3.33309	-0.730883
AT2G31690	1.01983	0.276967	-0.742859
AT1G32510	1.048	0.303062	-0.744942
AT2G43000	4.17766	3.40892	-0.768745
AT1G02980	1.32667	0.55746	-0.769211
AT1G11080	1.75265	0.982999	-0.769655
AT1G53540	1.12762	0.353483	-0.774137
AT5G51465	3.80905	3.02782	-0.781229
AT2G29120	1.51972	0.738449	-0.781272
AT4G17660	1.7075	0.922294	-0.785202
AT5G19110	2.46153	1.67353	-0.788005
AT2G02320	1.74518	0.949144	-0.796032
AT1G21520	3.08111	2.27716	-0.803953
AT5G18470	2.8722	2.06768	-0.804517
AT2G31180	2.16571	1.36076	-0.804959
AT4G37290	1.90673	1.10067	-0.806055
AT4G11070	1.62889	0.819422	-0.809471
AT1G67000	2.75248	1.93507	-0.817414
AT1G44542	1.70343	0.879259	-0.824168
AT5G05365	1.36799	0.539358	-0.82863
AT1G09932	1.87307	1.03552	-0.837542
AT2G19190	4.03367	3.19114	-0.842527
AT5G06720	4.21209	3.36866	-0.843427
AT2G43870	2.11203	1.26073	-0.851298
AT1G29395	2.04703	1.19458	-0.852448
AT1G51913	1.54352	0.687135	-0.856383
AT2G23620	1.02627	0.161453	-0.864817
AT2G02340	3.34013	2.47045	-0.86968
AT5G07430	1.62419	0.75406	-0.870129
AT1G06540	1.95289	1.07884	-0.874052
AT5G16080	2.70623	1.82354	-0.882695
AT5G39130	3.75311	2.85635	-0.896761
AT5G19880	5.2222	4.32541	-0.896787
AT1G26380	4.79176	3.88531	-0.90645
AT4G16000	1.07819	0.170677	-0.907514
AT5G44567	2.83298	1.91976	-0.913224
AT5G44568	1.39725	0.470904	-0.92635
AT1G23840	1.96699	1.03273	-0.934261
AT4G15150	3.36073	2.42078	-0.939954
AT4G23810	3.14421	2.20219	-0.942021
AT1G69920	6.99826	6.05095	-0.947314
AT4G01600	1.57722	0.619141	-0.958077
AT4G22217	1.31808	0.33549	-0.982586
AT1G15010	1.81781	0.82419	-0.993616
AT4G14365	2.28263	1.28238	-1.00025
AT1G72520	3.24324	2.23067	-1.01257
AT1G50960	1.0133	-0.00769462	-1.021
AT2G30770	2.79635	1.77424	-1.02211
AT2G03250	3.53868	2.51481	-1.02386
AT1G30760	2.06292	1.03529	-1.02763
AT5G46720	1.18132	0.140542	-1.04078
AT3G23120	2.9668	1.92581	-1.04099
AT4G02330	3.34798	2.30404	-1.04394
AT5G24540	2.24994	1.19498	-1.05496
AT2G04050	1.5868	0.531223	-1.05557
AT4G23170	2.84169	1.77953	-1.06216
AT5G39120	2.97808	1.89783	-1.08025
AT4G15480	1.17751	0.0765181	-1.101
AT1G10680	1.04261	-0.069665	-1.11227
AT3G47090	2.05493	0.926524	-1.1284
AT4G12470	2.23866	1.09853	-1.14013
AT1G73805	1.19126	0.00416329	-1.18709
AT5G52690	1.62014	0.432724	-1.18742
AT5G43410	1.94564	0.747382	-1.19825
AT4G20970	1.29416	0.0759455	-1.21822
AT5G39190	3.7394	2.47014	-1.26926
AT5G42640	1.43671	0.166484	-1.27022
AT5G53486	1.41949	0.119861	-1.29963
AT4G22710	4.943	3.62736	-1.31565
AT4G00780	1.37814	0.0476021	-1.33054
AT2G22121	2.35628	1.02032	-1.33596
AT2G17040	3.23104	1.87443	-1.3566
AT4G11000	1.6508	0.206805	-1.44399
AT1G69150	3.48355	2.03613	-1.44743
AT1G65490	1.57063	0.118813	-1.45182
AT3G49620	7.31151	5.84989	-1.46162
AT3G15518	1.44439	-0.0203395	-1.46473
AT4G23220	2.9445	1.47139	-1.47311
AT4G39830	3.2224	1.7416	-1.4808
AT3G57460	2.10228	0.564036	-1.53824
AT2G18660	2.98911	1.42397	-1.56514
AT4G14450	2.44684	0.837554	-1.60929
AT4G23250	3.78872	2.14389	-1.64483
AT1G51920	2.8911	1.2295	-1.6616
AT5G48070	1.19096	-0.483648	-1.6746
AT5G44578	2.65657	0.838628	-1.81794
AT2G24850	4.1843	2.32424	-1.86005
AT5G44575	2.13364	0.0964386	-2.0372
AT1G66465	3.88637	1.58224	-2.30413
AT3G44860	3.88604	1.26355	-2.62249
AT5G61890	4.52673	1.82812	-2.69861
AT1G65500	6.75329	3.98097	-2.77232
AT5G40990	5.93545	3.08886	-2.84659
AT3G60120	7.26437	3.40666	-3.85771
AT1G61610	4.664	0.573219	-4.09078
