## Supplementary material for "Iron-dependent reprogramming of damage-associated peptide receptor signaling coordinates immunity and phosphate stress adaptation": Supplementary Data 8.xlsx

### Sheet: Plant materials
Plant name	Public ID	Gene name	Gene ID	Reference
Col-0	CS70000
phr1		PHR1	AT4G28610.1
phl1	SAIL_731_B09	PHL1	AT5G29000.2
phr1 phl1
lpr1	SALK_016297	LPR1	AT1G23010.1
lpr2	SALK_091930	LPR2	AT1G71040.1
lpr1 lpr2
phr1 phl1 lpr1 lpr2
pepr1	SALK_059281	PEPR1	AT1G73080.1
pepr2	SALK_098161	PEPR2	AT1G17750.1
pepr1 pepr2				Tintor et al., 2013
phr1 phl1 pepr1 pepr2
pepr1 pepr2/p35S::PEPR1-FLAG				Okada et al., 2021
pepr1 pepr2/p35S::PEPR1-FLAG				Okada et al., 2021
pepr1 pepr2/pPEPR2::PEPR2-FLAG				This study
bak1-4	SALK_116202	SERK3/BAK1	AT4G33430.2	Chinchilla et al., 2007
Col-0/pPROPEP3::PROPEP3-Venus				Yamada et al., 2016
rbohD		RBOHD	AT5G47910.1	Torres et al., 2002
rbohF		RBOHF	AT1G64060.1	Torres et al., 2002
rbohD rbohF				Torres et al., 2002
wrky33	GABI_324B11	WRKY33	AT2G38470.1	Birkenbihl et al., 2012
wrky33 / pWRKY33::WRKY33-HA				Birkenbihl et al., 2012
Col-0/p35S::PROPEP6-mCitrine		PROPEP6	AT2G22000.1	This study
CRISPR: propep8x				Liu et al., 2023
propep2136				This study
propep6	SALK_017009C	PROPEP6	AT2G22000.1
Reference
Tintor, N. et al. Layered pattern receptor signaling via ethylene and endogenous elicitor peptides during Arabidopsis immunity to bacterial infection. Proc Natl Acad Sci U S A 110, 6211–6216 (2013).
Okada, K. et al. Uncoupling root hair formation and defence activation from growth inhibition in response to damage-associated Pep peptides in Arabidopsis thaliana. New Phytologist 229, 2844–2858 (2021).
Chinchilla, D. et al. A flagellin-induced complex of the receptor FLS2 and BAK1 initiates plant defence. Nature 448, 497–500 (2007).
Yamada, K. et al. Danger peptide receptor signaling in plants ensures basal immunity upon pathogen-induced depletion of BAK1. EMBO J 35, 46–61 (2016).
Torres, M. A., Dangl, J. L. & Jones, J. D. G. Arabidopsis gp91phox homologues AtrbohD and AtrbohF are required for accumulation of reactive oxygen intermediates in the plant defense response. Proc Natl Acad Sci U S A 99, 517–522 (2002).
Birkenbihl, R. P., Kracher, B., Roccaro, M. & Somssich, I. E. Induced Genome-Wide Binding of Three Arabidopsis WRKY Transcription Factors during Early MAMP-Triggered Immunity. Plant Cell 29, 20–38 (2017).
Liu, J., Wang, F.-Z., Li, C., Li, Y. & Li, J.-F. Hidden prevalence of deletion-inversion bi-alleles in CRISPR-mediated deletions of tandemly arrayed genes in plants. Nat Commun 14, 6787 (2023).
