## Supplementary material for "Iron-dependent reprogramming of damage-associated peptide receptor signaling coordinates immunity and phosphate stress adaptation": Supplementary Data 9.xlsx

### Sheet: Supplementary Data 6
Primer name	Sequence (5' to 3')
For plasmid construction
gPROPEP1 Fw	GCCGCCCCCTTCACCATGGAGAAATCAGATAGAC
gPROPEP1 Rv	GGCGCGCCCACCCTTATTATGTTGGCCAGGAC
gPROPEP2 Fw	GCCGCCCCCTTCACCATGGAGAAATTAGATAAAC
gPROPEP2 Rv	GGCGCGCCCACCCTTATCCTCCTTATAAACTTG
gPROPEP3 Fw	GCCGCCCCCTTCACCATGGAGAATCTCAGAAATG
gPROPEP3 Rv	GGCGCGCCCACCCTTATTGTGTTTGCCTCCTTT
gPROPEP4 Fw	GCCGCCCCCTTCACCATGGAGAGAGGAGTTTC
gPROPEP4 Rv	GGCGCGCCCACCCTTAAACGGCTTCTTGTTGGT
gPROPEP5 Fw	GCCGCCCCCTTCACCATGCAGCAAGAGAGAGAT
gPROPEP5 Rv	GGCGCGCCCACCCTTCATGTCGTAGTCGTTAA
gPROPEP6 Fw	GCCGCCCCCTTCACCATGGAAGTTAATGGAGAAG
gPROPEP6 Rv	GGCGCGCCCACCCTTATTGTTTTGACCAGGTCGT
gPROPEP6 (w/STOP) Rv	GGCGCGCCCACCCTTTCAATTGTTTTGACCAGGT
gPROPEP7 Fw	GCCGCCCCCTTCACCATGGAGGGAGAGGGAAGAAG
gPROPEP7 Rv	GGCGCGCCCACCCTTGTTGGTACCTCCACCCTT
gPROPEP8 Fw	GCCGCCCCCTTCACCATGGATGAAGAGAGACGAG
gPROPEP8 Rv	GGCGCGCCCACCCTTGTTGCGGCGGCCTGG
pCold GST PROPEP6 Fw	GACATATGGAGCTCGGTATGGAAGTTAATGGAGAA
pCold GST PROPEP6 Rv	ATTACCTATCTAGACTGATTGTTTTGACCAGGTCGTC
ectoPEPR1 Fw	GCCGCCCCCTTCACCATGAAGAATCTTGGGGGG
ectoPEPR1 Rv	GGCGCGCCCACCCTTGCAAATGAAAACAAGAGCAA
cytoPEPR1 Fw	GCCGCCCCCTTCACCATGTGGCAAATCGTGCTAATA
cytoPEPR1 Rv	GGCGCGCCCACCCTTCCGAACTGAATCAGAGGAG
PEPR1 CDS Fw	GCCGCCCCCTTCACCATGAAGAATCTTGGGGGG
PEPR1 CDS Rv	GGCGCGCCCACCCTTCCGAACTGAATCAGAGGAG
PEPR2 CDS Fw	CACCATGAGGAATCTTGGGTTACT
PEPR2 CDS Rv	GTGAACTGAACCCGAAGTGCTTCTT
FLS2 CDS Fw	CACCATGAAGTTACTCTCAAAGACC
FLS2 CDS Rv	AACTTCTCGATCCTCGTTACGATC
EFR CDS Fw	CACCATGAAGCTGTCCTTTTCACTTG
EFR CDS Rv	CATAGTATGCATGTCCGTATTTAAC
pPEPR2 Fw	CACCAGTTTGAGATGGAGTTGCATTG
gPEPR2 Rv	GTGAACTGAACCCGAAGTGCTTCTT
For qPCR
ACTIN2 Fw	CGGTGGTTCCATTCTTGCTTC
ACTIN2 Rev	TGTGAACGATTCCTGGACCTG
PEPR1 Fw	GCACTGAGTTGTACACAGCAAG
PEPR1 Rv	ACTGAATCAGAGGAGCAGCTTC
PEPR2 Fw	TCGGATATGGAGCCTCACATTG
PEPR2 Rv	AACAGTGGCCGTTGAAACTG
FLS2 Fw	TCGGGAACATGACGCATTTG
FLS2 Rv	AAAGATTGGCGAGACTCTCTGG
CERK1 Fw	GCACACGGTTCCAGTTTATGTC
CERK1 Rv	CCTTTGCTCGGAATTTCTGGTC
CYP71A12 Fw	CCACTAATACTTCCCAGATTA
CYP71A12 Rv	GATTATCACCTCGGTTCCT
PDF1.2a Fw	TCACCCTTATCTTCGCTGCTC
PDF1.2a Rv	TTGGCTTCTCGCACAACTTC
FMO1 Fw	AAGCTTGCACAATGGTGGTG
FMO1 Rv	AGAAGAATGGTAAGCCCCACAC
EDS5 Fw	TCACGTTTTAGCCGCTCATC
EDS5 Rv	AAGCAACGTTCTAGCCTTGG
PAD3 Fw	TTCCTCTGTTTCCTCGTCCT
PAD3 Rv	ATGATGGGAAGCTTCTTTGG
WRKY33 Fw	AAGGCTCATCGATTGTCAGC
WRKY33 Rv	ACCACCATTCCCACCATTTG
PHT1;4 Fw	ATTTTCAGCGCGATCGGATG
PHT1;4 Rv	ATGACGTCGATGAACGCAAC
PROPEP1 Fw	AAGATTCTCCGACAACGTCCTC
PROPEP1 Rv
PROPEP2 Fw	GTTGCTTAGGGACAACAAGGC
PROPEP2 Rv
PROPEP3 Fw	CGATCTTTCGTCATCACACAGC
PROPEP3 Rv
PROPEP4 Fw	AAGCTTCTCGGTTTGCGATC
PROPEP4 Rv
PROPEP5 Fw	TGCAAGCTCATGCCTCAAAC
PROPEP5 Rv
PROPEP6 Fw	TATGGCGAGGATAACAGCAGTG
PROPEP6 Rv
FRK1 Fw	ATCTTCGCTTGGAGCTTCTC
FRK1 Rev	TGCAGCGCAAGGACTAGAG
NHL10 Fw	TTCCTGTCCGTAACCCAAAC
NHL10 Rev	CCCTCGTAGTAGGCATGAGC
