## Supplementary material for "Iron-dependent reprogramming of damage-associated peptide receptor signaling coordinates immunity and phosphate stress adaptation": Supplementary Data 10.xlsx

### Sheet: gRNA sequence
Gene name	Gene ID	gRNA sequence	PAM	GC contents (%)	Tm (ºC)
PROPEP1	AT5G64900.1	CATGTGTTTATAATTGCAGA	AGG	30	47
PROPEP2	AT5G64890.1	TGTAATGTAGGAGGAACAAG	AGG	40	51
PROPEP3	AT5G64905.1	GATTCCTCTCTTGAAGTGTTC	CGG	43	52
PROPEP6	AT2G22000.1	AAGACCAAGACACTTCAATA	TGG	35	51
